# Taxonomic vs genomic fungi: contrasting evolutionary loss of protistan genomic heritage and emergence of fungal novelties

**DOI:** 10.1101/2022.11.15.516418

**Authors:** Zsolt Merényi, Krisztina Krizsán, Neha Sahu, Xiao-Bin Liu, Balázs Bálint, Jason Stajich, Joseph W. Spatafora, László G. Nagy

## Abstract

Fungi are among the most ecologically important heterotrophs that have radiated into most niches on Earth and fulfil key ecological services. However, despite intense interest in their origins, major genomic trends characterising the evolutionary route from a unicellular opisthokont ancestor to derived multicellular fungi remain poorly known. Here, we reconstructed gene family evolution across 123 genomes of fungi and relatives and show that a dominant trend in early fungal evolution has been the gradual shedding of protist genes and highly episodic innovation via gene duplication. We find that the gene content of early-diverging fungi is protist-like in many respects, owing to the conservation of protist genes in early fungi. While gene loss has been constant and gradual during early fungal evolution, our reconstructions show that gene innovation showed two peaks. Gene groups with the largest contribution to genomic change included extracellular proteins, transcription factors, as well as ones linked to the coordination of nutrient uptake with growth, highlighting the transition to a sessile osmotrophic feeding strategy and subsequent lifestyle evolution as important elements of early fungal evolution. Taken together, this work provided a highly resolved genome-wide catalogue of gene family changes across fungal evolution. This suggests that the genome of pre-fungal ancestors may have been transformed into the archetypal fungal genome by a combination of gradual gene loss, turnover and two large duplication events rather than by abrupt changes, and consequently, that the taxonomically defined fungal kingdom does not represent a genomically uniform assemblage of extant species characterized by diagnostic synapomorphies.
