## Supplementary material for "Taxonomic vs genomic fungi: contrasting evolutionary loss of protistan genomic heritage and emergence of fungal novelties": Supplementary_Data_1.xlsx

### Sheet: Sheet1
Supplemental Data 1. Taxon list of 123 species used for our analyses. BUSCO percentages were obtained with the database 'eukaryote'.
#	Abbreviation	Taxon	group	category	Full name with strain (if available)	species name	BUSCO_rate	Complete BUSCOs (C)	Complete and single-copy BUSCOs (S)	Complete and duplicated BUSCOs (D)	Fragmented BUSCOs (F)	Missing BUSCOs (M)	Publication/Bioproject	pubmedID
1	Naeggrub	Heterolobosea	1	Outgroup	Naegleria gruberi	Naegleria gruberi	0.84	254	246	8	14	35	Fritz-Laylin et al., 2010	20211133
2	Acancast	Amobozoa	1	Outgroup	Acanthamoeba castellanii str. Neff	Acanthamoeba castellanii	0.82	247	235	12	18	38	Clark et al., 2013	23375108
3	Dictdisc	Amobozoa	1	Outgroup	Dictyostelium discoideum AX4	Dictyostelium discoideum	0.95	289	278	11	2	12	Eichinger et al., 2005	15875012
4	Thectrah	Apusozoa	1	Outgroup	Thecamonas trahens	Thecamonas trahens	0.84	256	253	3	14	33	PRJNA37929	24277850
5	Capsowcz	Filasterea	2	Basal Holozoa	Capsaspora owczarzaki ATCC 30864	Capsaspora owczarzaki	0.96	290	286	4	1	12	Suga et al., 2013	23942320
6	Clim	Corallochytrea	2	Basal Holozoa	Corallochytrium limacisporum	Corallochytrium limacisporum	0.97	294	291	3	3	6	Grau-Bové et al., 2017	28726632
7	Crefra	Ichtyosporea	2	Basal Holozoa	Creolimax fragrantissima	Creolimax fragrantissima	0.96	291	283	8	5	7	Mendoza et al., 2015	26465111
8	Sphar	Ichtyosporea	2	Basal Holozoa	Sphaeroforma arctica	Sphaeroforma arctica	0.72	219	205	14	63	21	Ruiz-Trillo I et al., 2006	16968456
9	Monobrev	Choanoflagellata	2	Basal Holozoa	Monosiga brevicollis MX1	Monosiga brevicollis	0.83	250	245	5	23	30	King et al., 2008	18273011
10	Salprose	Choanoflagellata	2	Basal Holozoa	Salpingoeca rosetta	Salpingoeca rosetta	0.89	269	262	7	16	18	Fairclough et al., 2013	23419129
11	Mnemleid	Metazoa	3	Metazoa	Mnemiopsis leidyi	Mnemiopsis leidyi	0.87	265	260	5	19	19	Ryan et al., 2013	24337300
12	Hydrvulg	Metazoa	3	Metazoa	Hydra vulgaris	Hydra vulgaris	0.95	289	286	3	8	6	Chapman et al., 2010	20228792
13	Tricadha	Metazoa	3	Metazoa	Trichoplax adhaerens	Trichoplax adhaerens	0.97	294	293	1	4	5	Srivastava et al., 2008	18719581
14	Drosmela	Metazoa	3	Metazoa	Drosophila melanogaster	Drosophila melanogaster	1	303	296	7	0	0	Hoskins et al., 2015	25589440
15	Cioninte	Metazoa	3	Metazoa	Ciona intestinalis	Ciona intestinalis	0.89	271	269	2	15	17	Satou et al., 2008	18854010
16	Homosapi	Metazoa	3	Metazoa	Homo sapiens	Homo sapiens	0.99	301	274	27	2	0	Lander E S et al. 2001	11237011
17	Fontalba	Nuclearia	0	Nuclearia	Fonticula alba	Fonticula alba	0.81	244	241	3	30	29	PRJNA189482	32964081
18	Rozal1_1	Rozellomycota	0	Opisthosporidia	Rozella allomycis CSF55	Rozella allomycis	0.83	250	246	4	16	37	James TY et al., 2013	23932404
19	Parsa1	Rozellomycota	0	Opisthosporidia	Paramicrosporidium saccamoebae KSL3	Paramicrosporidium saccamoebae	0.72	218	212	6	41	44	Quandt CA et al., 2017	29171834
20	Mitdap1	Microsporidia	0	Microsporidia	Mitosporidium daphniae UGP3	Mitosporidium daphniae	0.59	180	170	10	47	76	Haag KL et al., 2014	25313038
21	Nempa1	Microsporidia	0	Microsporidia	Nematocida parisii ERTm1	Nematocida parisii	0.45	137	133	4	19	147	Cuomo CA et al., 2012	22813931
22	Nosce1	Microsporidia	0	Microsporidia	Nosema ceranae BRL01	Nosema ceranae	0.43	130	128	2	19	154	Cornman RS et al., 2009	19503607
23	Enccu1	Microsporidia	0	Microsporidia	Encephalitozoon cuniculi GB-M1	Encephalitozoon cuniculi	0.6	182	179	3	12	109	Peyretaillade E et al., 2009	20003517
24	Enche1	Microsporidia	0	Microsporidia	Encephalitozoon hellem ATCC 50504	Encephalitozoon hellem	0.57	173	170	3	22	108	Pombert JF et al., 2012	22802648
25	Partr	Aphelidomycota	0	Aphelidomycota	Paraphelidium tribonemae	Paraphelidium tribonemae	0.91	277	148	129	7	19	Torruella et al. 2015	26365255
26	Rhihy1	Chytridiomycota	4	Chytridiomycota	Rhizoclosmatium globosum JEL800 v1.0	Rhizoclosmatium globosum	0.95	287	248	39	11	5	Mondo SJ et al., 2017	28481340
27	Batde5	Chytridiomycota	4	Chytridiomycota	Batrachochytrium dendrobatidis JAM81 v1.0	Batrachochytrium dendrobatidis	0.97	293	283	10	5	5	JGI-PGF project ID 4001669 Batrachochytrium dendrobatidis (Bd) strains JAM81 (RefSeq: GCA_000203795.1, JGI-PGF project ID 4001669; https://genome.jgi-psf.org/Batde5)	18852473
28	Spipu1	Chytridiomycota	4	Chytridiomycota	Spizellomyces punctatus DAOM BR117	Spizellomyces punctatus	0.97	295	291	4	3	5	Russ C et al., 2016	27540072
29	Ganpr1	Chytridiomycota	4	Chytridiomycota	Gonapodya prolifera v1.0	Gonapodya prolifera	0.94	284	275	9	9	10	Chang Y et al., 2015	25977457
30	Neosp1	Chytridiomycota	4	Chytridiomycota	Neocallimastix californiae G1 v1.0	Neocallimastix californiae	0.88	267	157	110	8	28	Haitjema CH et al., 2017	28555641
31	Orpsp1_1	Chytridiomycota	4	Chytridiomycota	Orpinomyces sp.	Orpinomyces sp.	0.56	170	153	17	46	87	Youssef NH et al., 2013	23709508
32	PirE2_1	Chytridiomycota	4	Chytridiomycota	Piromyces sp. E2 v1.0	Piromyces sp.	0.56	171	160	11	52	80	Haitjema CH et al., 2017	28555641
33	Pirfi3	Chytridiomycota	4	Chytridiomycota	Piromyces finnis v3.0	Piromyces finnis	0.89	269	259	10	3	31	Haitjema CH et al., 2017	28555641
34	Catan2	Blastocladiomycota	0	Blastocladiomycota	Catenaria anguillulae PL171 v2.0	Catenaria anguillulae	0.91	277	259	18	14	12	Mondo SJ et al., 2017	28481340
35	Allma1	Blastocladiomycota	0	Blastocladiomycota	Allomyces macrogynus ATCC 38327	Allomyces macrogynus	0.97	293	70	223	2	8	Amses KR et al., 2022	36037379
36	Olpbor1	Olpidiomycota	0	Olpidiomycota	Olpidium bornovanus UBC F19785	Olpidium bornovanus	0.33	99	97	2	90	114	Chang Y et al., 2021	33547391
37	Pipcy3_1	Zoopagomycota	5	Zoopagomycota	Piptocephalis cylindrospora RSA 2659 single-cell v3.0	Piptocephalis cylindrospora	0.57	174	169	5	24	105	Ahrendt SR et al., 2018	30297742
38	Synps1	Zoopagomycota	5	Zoopagomycota	Syncephalis pseudoplumigaleata Benny S71-1 single-cell v1.0	Syncephalis pseudoplumigaleata	0.62	189	182	7	37	77	Ahrendt SR et al., 2018	30297742
39	Thasp1	Zoopagomycota	5	Zoopagomycota	Thamnocephalis sphaerospora RSA 1356 single-cell v1.0	Thamnocephalis sphaerospora	0.8	243	233	10	18	42	Ahrendt SR et al., 2018	30297742
40	Conco1	Zoopagomycota	5	Zoopagomycota	Conidiobolus coronatus NRRL28638 v1.0	Conidiobolus coronatus	0.9	272	267	5	9	22	Chang Y et al., 2015	25977457
41	Entmu	Zoopagomycota	5	Zoopagomycota	Entomophthora muscae	Entomophthora muscae	0.85	257	148	109	33	13	Elya C. et al 2018	30047862
42	DimcrSC1	Zoopagomycota	5	Zoopagomycota	Dimargaris cristalligena RSA 468 single-cell v1.0	Dimargaris cristalligena	0.94	286	283	3	9	8	Ahrendt SR et al., 2018	30297742
43	Coere1	Zoopagomycota	5	Zoopagomycota	Coemansia reversa NRRL 1564 v1.0	Coemansia reversa	0.97	295	293	2	8	0	Chang Y et al., 2015	25977457
44	Linpe1	Zoopagomycota	5	Zoopagomycota	Linderina pennispora ATCC 12442 v1.0	Linderina pennispora	0.97	294	287	7	6	3	Mondo SJ et al., 2017	28481340
45	Zancul2	Zoopagomycota	5	Zoopagomycota	Zancudomyces culisetae COL-18-3	Zancudomyces culisetae	0.51	154	107	47	60	89	Wang Y et al., 2016	27343289
46	Furboo	Zoopagomycota	5	Zoopagomycota	Furculomyces_boomerangus	Furculomyces_boomerangus	0.86	260	218	42	24	19	Wang Y et al., 2018	29764946
47	Smicul	Zoopagomycota	5	Zoopagomycota	Smittium_culicis	Smittium_culicis	0.74	224	133	91	37	42	Wang Y et al., 2016	27343289
48	Smimuc2	Zoopagomycota	5	Zoopagomycota	Smittium mucronatum ALG-7-W6	Smittium mucronatum	0.7	211	198	13	33	59	Wang Y et al., 2016	27343289
49	Lobtra1	Mucoromycota	6	Mucoromycota	Lobosporangium transversale NRRL 3116 v1.0	Lobosporangium transversale	0.97	295	277	18	4	4	Mondo SJ et al., 2017	28481340
50	Morel2	Mucoromycota	6	Mucoromycota	Mortierella elongata AG-77 v2.0	Mortierella elongata	1	303	279	24	0	0	Uehling J et al., 2017	28076891
51	Geopyr1	Mucoromycota	6	Mucoromycota	Geosiphon pyriformis	Geosiphon pyriformis	0.93	281	276	5	10	12	Malar C M et al., 2021	33592192
52	Gigro1	Mucoromycota	6	Mucoromycota	Gigaspora rosea v1.0	Gigaspora rosea	0.96	290	283	7	10	3	Morin E et al., 2019	30636349
53	Rhiir2_1	Mucoromycota	6	Mucoromycota	Rhizophagus irregularis DAOM 197198 v2.0	Rhizophagus irregularis	0.97	293	288	5	4	6	Chen ECH et al., 2018	29355972
54	Jimfl_AD_1	Mucoromycota	6	Mucoromycota	Jimgerdemannia flammicorona AD002	Jimgerdemannia flammicorona	0.69	209	197	12	35	59	Chang Y et al., 2019	30485448
55	Umbra1	Mucoromycota	6	Mucoromycota	Umbelopsis ramanniana AG # v1.0	Umbelopsis ramanniana	0.96	292	285	7	3	8	Amses KR et al., 2022	36037379
56	Liccor1	Mucoromycota	6	Mucoromycota	Lichtheimia corymbifera JMRC:FSU:9682	Lichtheimia corymbifera	0.91	275	247	28	3	25	Schwartze VU et al., 2014	25121733
57	Licra1	Mucoromycota	6	Mucoromycota	Lichtheimia ramosa JMRC FSU 6197	Lichtheimia ramosa	0.99	301	274	27	1	1	Linde J et al., 2014	25212617
58	Sakvas1	Mucoromycota	6	Mucoromycota	Saksenaea vasiformis B4078	Saksenaea vasiformis	0.9	272	254	18	6	25	Chibucos MC et al., 2016	27447865
59	Phybl2	Mucoromycota	6	Mucoromycota	Phycomyces blakesleeanus NRRL1555 v2.0	Phycomyces blakesleeanus	0.96	290	265	25	5	8	Corrochano LM et al., 2016	27238284
60	Hesve2finisherSC	Mucoromycota	6	Mucoromycota	Hesseltinella vesiculosa NRRL3301 v2.0	Hesseltinella vesiculosa	0.98	297	285	12	5	1	Mondo SJ et al., 2017	28481340
61	Muccirc1	Mucoromycota	6	Mucoromycota	Mucor circinelloides f circinelloides 1006PhL	Mucor circinelloides	0.99	300	272	28	3	0	Lee SC et al., 2014	25006230
62	Rhimi1_1	Mucoromycota	6	Mucoromycota	Rhizopus microsporus var. microsporus ATCC52813 v1.0	Rhizopus microsporus	0.98	298	279	19	3	2	Mondo SJ et al., 2017	29184190
63	Schpo1	Taphrinomycotina	0	Ascomycota	Schizosaccharomyces pombe	Schizosaccharomyces pombe	0.96	291	282	9	1	11	Wood V et al., 2002	11859360
64	Tapde1_1	Taphrinomycotina	0	Ascomycota	Taphrina deformans	Taphrina deformans	0.79	239	236	3	9	55	Cissé OH et al., 2013	23631913
65	Yarlip1	Saccharomycotina	0	Ascomycota	Yarrowia lipolytica FKP355 v1.0	Yarrowia lipolytica	0.98	296	294	2	1	6	Pomraning KR et al., 2018	30518677
66	Dekbr2	Saccharomycotina	0	Ascomycota	Dekkera bruxellensis CBS 2499 v2.0	Dekkera bruxellensis	0.96	292	281	11	5	6	Piškur J et al., 2012	22663979
67	Sacce1	Saccharomycotina	0	Ascomycota	Saccharomyces cerevisiae S288C	Saccharomyces cerevisiae	0.95	288	277	11	1	14	Goffeau A et al., 1996	8849441
68	Artol1	Pezizomycotina	7	Ascomycota	Arthrobotrys oligospora ATCC 24927	Arthrobotrys oligospora	0.96	292	292	0	7	4	Yang J et al., 2011	21909256
69	Tubme1v2	Pezizomycotina	7	Ascomycota	Tuber melanosporum Mel28 v1.2	Tuber melanosporum	0.99	299	298	1	1	3	Martin F et al., 2010	20348908
70	Aurpu_var_pul1	Pezizomycotina	7	Ascomycota	Aureobasidium pullulans var. pullulans EXF-150	Aureobasidium pullulans	1	303	303	0	0	0	Gostinčar C et al,. 2014	24984952
71	CocheC5_3	Pezizomycotina	7	Ascomycota	Cochliobolus heterostrophus C5 v2.0	Cochliobolus heterostrophus	0.98	298	292	6	5	0	Ohm RA et al., N/D	23236275
72	Exode1	Pezizomycotina	7	Ascomycota	Exophiala dermatitidis UT8656	Exophiala dermatitidis	0.99	301	297	4	1	1	Chen Z et al., 2014	24496724
73	Cocim1	Pezizomycotina	7	Ascomycota	Coccidioides immitis RS	Coccidioides immitis	0.99	301	296	5	0	2	Sharpton TJ et al., 2009	19717792
74	Aspfu1	Pezizomycotina	7	Ascomycota	Aspergillus fumigatus Af293 from AspGD	Aspergillus fumigatus	0.99	299	298	1	2	2	Nierman WC et al., 2005	16372009
75	Aspni7	Pezizomycotina	7	Ascomycota	Aspergillus niger ATCC 1015 v4.0	Aspergillus niger	0.99	299	295	4	0	4	Andersen MR et al., 2011	21543515
76	Botci1	Pezizomycotina	7	Ascomycota	Botrytis cinerea v1.0	Botrytis cinerea	0.9	272	267	5	24	7	Staats M et al., 2012	23104368
77	Cadsp1	Pezizomycotina	7	Ascomycota	Cadophora sp. DSE1049 v1.0	Cadophora sp.	0.99	301	297	4	2	0	Knapp DG et al., 2018	29679020
78	DalEC12_1	Pezizomycotina	7	Ascomycota	Daldinia eschscholtzii EC12 v1.0	Daldinia eschscholtzii	0.99	301	301	0	1	1	Wu W et al., 2017	28078400
79	Neucr2	Pezizomycotina	7	Ascomycota	Neurospora crassa OR74A v2.0	Neurospora crassa	1	303	286	17	0	0	Galagan JE et al., 2003	12712197
80	Colgr1	Pezizomycotina	7	Ascomycota	Colletotrichum graminicola M1.001	Colletotrichum graminicola	0.99	301	300	1	2	0	O'Connell RJ et al., 2012	22885923
81	TriviGv29_8_2	Pezizomycotina	7	Ascomycota	Trichoderma virens Gv29-8 v2.0	Trichoderma virens	0.99	300	298	2	3	0	Kubicek CP et al., N/D	21501500
82	Metac1	Pezizomycotina	7	Ascomycota	Metarhizium acridum	Metarhizium acridum	0.94	284	278	6	11	8	Gao Q et al., 2011	21253567
83	Tolinf1	Pezizomycotina	7	Ascomycota	Tolypocladium inflatum	Tolypocladium inflatum	0.9	273	268	5	2	28	Bushley E K et al., 2013	23818858
84	Mellp2_3	Pucciniomycotina	0	Basidiomycota	Melampsora larici-populina v2.0	Melampsora larici-populina	0.97	295	283	12	4	4	Persoons A et al., 2022	34919678
85	Mixos1	Pucciniomycotina	0	Basidiomycota	Mixia osmundae IAM 14324 v1.0	Mixia osmundae	0.97	293	291	2	5	5	Toome M et al., 2014	24372469
86	Trisp1	Pucciniomycotina	0	Basidiomycota	Tritirachium sp. CBS 265.96 v1.0	Tritirachium sp.	0.98	296	293	3	4	3	permitted by Mary Catherine Aime
87	Rhoba1_1	Pucciniomycotina	0	Basidiomycota	Rhodotorula graminis strain WP1 v1.1	Rhodotorula graminis	0.96	292	290	2	7	4	Firrincieli A et al., 2015	26441909
88	Sporo1	Pucciniomycotina	0	Basidiomycota	Sporobolomyces roseus v1.0	Sporobolomyces roseus	0.88	266	265	1	9	28	Chunji et al 2021	34864973
89	Malgl1	Ustilagomycotina	0	Basidiomycota	Malassezia globosa	Malassezia globosa	0.8	243	239	4	35	25	Xu J et al., 2007	18000048
90	Meimi1	Ustilagomycotina	0	Basidiomycota	Meira miltonrushii MCA 3882 v1.0	Meira miltonrushii	0.94	286	285	1	8	9	Kijpornyongpan T et al., 2018	29771364
91	Spore1	Ustilagomycotina	0	Basidiomycota	Sporisorium reilianum SRZ2	Sporisorium reilianum	0.99	300	299	1	2	1	Schirawski J et al., 2010	21148393
92	Ustma2_2	Ustilagomycotina	0	Basidiomycota	Ustilago maydis 521 v2.0	Ustilago maydis	0.99	301	301	0	1	1	Kämper J et al., 2006	17080091
93	Walse1	Agaricomycotina	8	Basidiomycota	Wallemia mellicola v1.0	Wallemia mellicola	0.95	289	287	2	5	9	Padamsee M et al., 2012	22326418
94	Treme1	Agaricomycotina	8	Basidiomycota	Tremella mesenterica Fries v1.0	Tremella mesenterica	0.96	290	289	1	6	7	Floudas D et al., 2012	22745431
95	Triol1	Agaricomycotina	8	Basidiomycota	Trichosporon oleaginosus IBC0246 v1.0	Trichosporon oleaginosus	0.98	298	298	0	2	3	Kourist R et al., 2015	26199329
96	Calvi1	Agaricomycotina	8	Basidiomycota	Calocera viscosa v1.0	Calocera viscosa	0.98	298	291	7	4	1	Nagy LG et al., 2016	26659563
97	Dacsp1	Agaricomycotina	8	Basidiomycota	Dacryopinax primogenitus DJM 731 SSP1 v1.0	Dacryopinax primogenitus	0.95	288	284	4	6	9	Floudas D et al., 2012	22745431
98	Botbo1	Agaricomycotina	8	Basidiomycota	Botryobasidium botryosum v1.0	Botryobasidium botryosum	1	302	299	3	1	0	Riley R et al., 2014	24958869
99	Rhiso1	Agaricomycotina	8	Basidiomycota	Rhizoctonia solani AG-1 IB	Rhizoctonia solani	0.92	280	266	14	11	12	Wibberg D et al., 2013	23280342
100	Aurde3_1	Agaricomycotina	8	Basidiomycota	Auricularia subglabra v2.0	Auricularia subglabra	0.99	299	292	7	4	0	Floudas D et al., 2012	22745431
101	Pirin1	Agaricomycotina	8	Basidiomycota	Piriformospora indica DSM 11827 from MPI	Piriformospora indica	0.95	288	286	2	11	4	Zuccaro A et al., 2011	22022265
102	Sissu1	Agaricomycotina	8	Basidiomycota	Sistotremastrum suecicum v1.0	Sistotremastrum suecicum	0.99	301	296	5	1	1	Nagy LG et al., 2016	26659563
103	Fomme1	Agaricomycotina	8	Basidiomycota	Fomitiporia mediterranea v1.0	Fomitiporia mediterranea	0.96	291	290	1	3	9	Floudas D et al., 2012	22745431
104	Glotr1_1	Agaricomycotina	8	Basidiomycota	Gloeophyllum trabeum v1.0	Gloeophyllum trabeum	0.99	300	295	5	2	1	Floudas D et al., 2012	22745431
105	Thega1	Agaricomycotina	8	Basidiomycota	Thelephora ganbajun P2 v1.0	Thelephora ganbajun	0.98	296	293	3	6	1	Miyauchi S et al., 2020	33046698
106	Phchr3_2	Agaricomycotina	8	Basidiomycota	Phanerochaete chrysosporium RP-78 v3.0	Phanerochaete chrysosporium	0.99	301	300	1	2	0	Martinez D et al., 2004	15122302
107	Wolco1	Agaricomycotina	8	Basidiomycota	Wolfiporia cocos MD-104 SS10 v1.0	Wolfiporia cocos	0.99	300	297	3	3	0	Floudas D et al., 2012	22745431
108	Dicsq1	Agaricomycotina	8	Basidiomycota	Dichomitus squalens LYAD-421 SS1 v1.0	Dichomitus squalens	0.94	284	283	1	5	14	Floudas D et al., 2012	22745431
109	Trave1	Agaricomycotina	8	Basidiomycota	Trametes versicolor v1.0	Trametes versicolor	0.95	289	287	2	3	11	Floudas D et al., 2012	22745431
110	Hetan2	Agaricomycotina	8	Basidiomycota	Heterobasidion annosum v2.0	Heterobasidion annosum	0.98	298	292	6	4	1	Olson A et al., 2012	22463738
111	Stehi1	Agaricomycotina	8	Basidiomycota	Stereum hirsutum FP-91666 SS1 v1.0	Stereum hirsutum	0.97	293	291	2	3	7	Floudas D et al., 2012	22745431
112	Paxin1	Agaricomycotina	8	Basidiomycota	Paxillus involutus ATCC 200175 v1.0	Paxillus involutus	0.95	288	275	13	9	6	Kohler A et al., 2015	25706625
113	SerlaS7_3_2	Agaricomycotina	8	Basidiomycota	Serpula lacrymans S7.3 v2.0	Serpula lacrymans	0.96	290	288	2	5	8	Eastwood DC et al., 2011	21764756
114	Plicr1	Agaricomycotina	8	Basidiomycota	Plicaturopsis crispa v1.0	Plicaturopsis crispa	0.99	301	299	2	2	0	Kohler A et al., 2015	25706625
115	Fibsp1	Agaricomycotina	8	Basidiomycota	Fibulorhizoctonia psychrophila CBS 109695 v1.0	Fibulorhizoctonia psychrophila	0.96	290	250	40	10	3	Nagy LG et al., 2016	26659563
116	Pilcr1	Agaricomycotina	8	Basidiomycota	Piloderma olivaceum F 1598 v1.0	Piloderma olivaceum	0.99	299	291	8	4	0	Kohler A et al., 2015	25706625
117	PleosPC15_2	Agaricomycotina	8	Basidiomycota	Pleurotus ostreatus PC15 v2.0	Pleurotus ostreatus	0.99	299	289	10	2	2	Riley R et al., 2014	24958869
118	Schco3	Agaricomycotina	8	Basidiomycota	Schizophyllum commune H4-8 v3.0	Schizophyllum commune	0.98	298	295	3	3	2	Ohm RA et al., 2010	35604096
119	Agabi_varbisH97_2	Agaricomycotina	8	Basidiomycota	Agaricus bisporus var bisporus (H97) v2.0	Agaricus bisporus	0.95	287	283	4	6	10	Morin E et al., 2012	23045686
120	Amamu1	Agaricomycotina	8	Basidiomycota	Amanita muscaria Koide v1.0	Amanita muscaria	0.99	300	296	4	3	0	Kohler A et al., 2015	25706625
121	Copci_AmutBmut1	Agaricomycotina	8	Basidiomycota	Coprinopsis cinerea AmutBmut pab1-1 v1.0	Coprinopsis cinerea	0.97	294	292	2	7	2	Muraguchi H et al., N/D	26510163
122	Hebcy2	Agaricomycotina	8	Basidiomycota	Hebeloma cylindrosporum h7 v2.0	Hebeloma cylindrosporum	0.99	299	292	7	4	0	Kohler A et al., 2015	25706625
123	Lacbi2	Agaricomycotina	8	Basidiomycota	Laccaria bicolor v2.0	Laccaria bicolor	0.99	301	289	12	1	1	Martin F et al., 2008	18322534
